# A non-canonical microRNA derived from the snaR-A non-coding RNA targets a metastasis inhibitor

**DOI:** 10.1101/2021.03.20.436234

**Authors:** Daniel Stribling, Yi Lei, Casey M. Guardia, Lu Li, Christopher J. Fields, Pawel Nowialis, Rene Opavsky, Rolf Renne, Mingyi Xie

## Abstract

MicroRNAs (miRNAs) are small noncoding RNAs that function as critical post-transcriptional regulators in various biological processes. While most miRNAs are generated from processing of long primary transcripts via sequential Drosha and Dicer cleavage, some miRNAs that bypass Drosha cleavage can be transcribed as part of another small non-coding RNA. Here, we develop the <u>T</u>arget-<u>O</u>riented <u>mi</u>RNA <u>D</u>iscovery (TOMiD) bioinformatic analysis method to identify Drosha-independent miRNAs from <u>A</u>r<u>g</u>onaute <u>c</u>rosslinking <u>a</u>nd <u>s</u>equencing of <u>h</u>ybrids (Ago-CLASH) datasets. Using this technique, we discovered a novel miRNA derived from a primate specific non-coding RNA, the small NF90 associated RNA A (snaR-A). The miRNA derived from snaR-A (miR-snaR) arises independent of Drosha processing, but requires Exportin-5 and Dicer for biogenesis. We identify that miR-snaR is concurrently upregulated with the full snaR-A transcript in cancer cells. Functionally, miR-snaR associates with Ago proteins and targets NME1, a key metastasis inhibitor, contributing to snaR-A’s role in promoting cancer cell migration. Our findings suggest a functional link between a novel miRNA and its precursor non-coding RNA.
