## Supplementary material for "A non-canonical microRNA derived from the snaR-A non-coding RNA targets a metastasis inhibitor": table S1

### Sheet: Sheet1
Supplementary Table 1: oligonucleotides
Name	sequences (5'→3')
cloning primers
snaR-A_F	GTCCTGGAATTCAACTGCAACTCCGCATTCCC
snaR-A_R	ATCATGCTCGAGCGGAGGTTGCAGTGAGCGAA
miR-snaR F	TCGATCCGACCCATGTGGACCAGGCTCTCGAGAGCCTGGTCCACATGGGTCGGATTTTT
miR-snaR-R	TCGAAAAAATCCGACCCATGTGGACCAGGCTCTCGAGAGCCTGGTCCACATGGGTCGGA
miR-scramble-F	TCGACCTAAGGTTAAGTCGCCCTCGCTCGAGCGAGGGCGACTTAACCTTAGGTTTTT
miR-scramble-R	TCGAAAAAACCTAAGGTTAAGTCGCCCTCGCTCGAGCGAGGGCGACTTAACCTTAGG
Luciferase-miR-snaR-F	CTCCGACCCATGTGGACCAGGCTTCCGACCCATGTGGACCAGGCTT
Luciferase-miR-snaR-R	TAGAAGCCTGGTCCACATGGGTCGGAAGCCTGGTCCACATGGGTCGGAGAGCT
Luciferase-NME1-F	CTAGTTGTTTAAACGAGCTCGAACATTATACATGGCAGTGATTCT
Luciferase-NME1-R	GCAGGTCGACTCTAGAAGAAGGAAAAAAAAGCAATGCAACA
Luciferase-NME1-mut-F	TCGATTTGCCCGGCAGTCTGCTATAATGTAGGAAATCTAGTTATTT
Luciferase-NME1-mut-R	TTATAGCAGACTGCCGGGCAAATCGAGGGGAAATGGATGTGAAAAG
qRT-PCR primers
NME1 F	ACCATCCGTGGAGACTTCTG
NME1 R	GCCGATCTCCTTCTCTGCAC
Actin F	CCAACCGCGAGAAGATGA
Actin R	CCAGAGGCGTACAGGGATAG
RNA mimics and inhibitors
miR-snaR	/phosphate/AGCCUGGUCCACAUGGGUCGGA
miR-snaR*	CGACCCAUGUGGAUUAUUCUUU
negative control	UUCUCCGAACGUGUCACGUTT
negative control*	ACGUGACACGUUCGGAGAATT
miR-snaR antagomir (inhibitor)	UCCGACCCAUGUGGACCAGGCU
antagomir negative control	CAGUACUUUUGUGUAGUACAA
For in vitro transcription template preparation
T7 snaR F	GGGGTACCTAATACGACTCACTATAGCGGAGCCATTGTGGCTC
T7 snaR R_∆tail	mUmCCGACCCATGTGGACCA
T7 snaR R_5U	AAAAAGTCCTTTTTTCCGACCCATG
T7 snaR R_8U	AAAAAAAAGTCCTTTTTTCCGACCCATG
irNorthern probes
U6 probe	GCAGGGGCCATGCTAATCTTCTCTGTATCG/iAzideN/T
let-7a probe	AACTATACAACCTACTACCTCA/iAzideN/A
miR-snaR probe	TCCGACCCATGTGGACCAGGCT/3AzideN/
5' and 3' RACE of snaR-A
irCLIP adaptor	AGATCGGAAGAGCGGTTCAGAAAAAAAAAAAA/iAzideN/AAAAAAAAAAAA/3Bio/
cDNA synthesis primer	WWWNNNNNTACCCTTCGCTTCACACACAAG/iSp18/GGATCC/iSp18/TACTGAACCGC
P6 tall	TTTCCCCTTGTGTGTGAAGCGAAGGGTA
snaR-A 5'	CCTTTTTTCCGACCCATGTGGACCA
P3 tall	GCATTCCTGCTGAACCGCTCTTCCGATCT
snaR-A 3'	CATTGTGGCTCAGGCCGGTT
